# Choosing the optimal population for a genome-wide association study: a simulation using whole-genome sequences from rice

**DOI:** 10.1101/798850

**Authors:** Kosuke Hamazaki, Hiromi Kajiya-Kanegae, Masanori Yamasaki, Kaworu Ebana, Shiori Yabe, Hiroshi Nakagawa, Hiroyoshi Iwata

## Abstract

A genome-wide association study (GWAS) needs to have a suitable population. The factors that affect a GWAS, e.g. population structure, sample size, and sequence analysis and field testing costs, need to be considered. Mixture populations containing subpopulations of different genetic backgrounds may be suitable populations. We conducted simulation experiments to see if a population with high genetic diversity, e.g., a diversity panel, should be added to a target population, especially when the target population harbors small genetic diversity. The target population was 112 accessions of *Oryza sativa* subsp. *japonica*, mainly developed in Japan. We combined the target population with three populations that had higher genetic diversities. These were 100 *indica* accessions, 100 *japonica* accessions, and 100 accessions with various genetic backgrounds. The results showed that the GWAS power with a mixture population was generally higher than with a separate population. Also, the GWAS optimal population varied depending on the fixation index *F*_*ST*_ of the quantitative trait nucleotide (QTN) and its polymorphism of QTN in each population. When a QTN is polymorphic in a target population, a target population combined with a higher diversity population improves the QTN detection power. Investigating *F*_*ST*_ and the expected heterozygosity *H*_*e*_ as factors influencing the detection power, we showed that SNPs with high *F*_*ST*_ or low *H*_*e*_ are less likely to be detected by GWAS with mixture populations. Sequenced/genotyped germplasm collections can improve the GWAS detection power by using a subset of them with a target population.

Core ideas (3-5 impact statements, 85 char max for each)

- Genome-wide association studies with mixture populations are expected to improve the detection power of novel genes due to the increase of the sample size although the influence of population structure is a concern.
- When a quantitative trait nucleotide (QTN) is polymorphic in a target population, a combination of the target population and a population with higher diversity than the target population improves the detection power of the QTN.
- We found that the fixation index (*F*_*ST*_) and the expected heterozygosity (*H*_*e*_) were strongly related to the detection power of QTNs.
- Germplasm collections which have been already sequenced/genotyped are useful for improving the detection power of GWAS without any addition of sequence costs by using a subset of them with a target population.
