## Supplemental Table 1 for "Choosing the optimal population for a genome-wide association study: a simulation using whole-genome sequences from rice"

### Sheet: Additional file 1
No.	IRIS ID	Variety name	subpopulation	Country	subpopulation in this study
1	B009	VIETNAM ZAODAO	ind1A		B
2	B016	AOMIERTE 168	temp		C
3	B017	AERJITUO	temp		C
4	B023	GAOLIQIU	temp		C
5	B024	XIANLUOSICHI	ind1A		B
6	B026	PADI LADANG ASE POLO KOMEK	indx		D
7	B046	QIUTIANXIAOTING	temp		C
8	B047	ZHENFU 8	temp		C
9	B058	ERJIUNAN 1	ind1B		D
10	B059	NANJING 11	ind1A		B
11	B062	NANTEHAO	ind1A		B
12	B063	GUIZHAO 2	ind1A		B
13	B066	GUANGKEXIANGNUO	temp		C
14	B068	GAOYANGDIANDAO DAHONGMANG	temp		C
15	B072	QIUQIANBAI	ind1A		B
16	B074	TAISHANNUO	ind1A		B
17	B079	ESINIU	ind1A		B
18	B081	HEIDU 4	ind1A		B
19	B088	SAN**QISHILUO	indx		D
20	B094	ZINUO	ind1A		B
21	B100	HONGKEZHENUO	temp		C
22	B102	MAGUZI	temp		C
23	B106	WENXIANGNUO	indx		D
24	B121	LUKE 3	ind1A		B
25	B124	GENG 87-304	temp		C
26	B129	HONGAINUO	indx		D
27	B147	BAIKEHANHE	ind1A		B
28	B151	JINNANTE 43B	ind1A		B
29	B152	ZAOSHUNONGHU 6	temp		C
30	B161	YELICANGHUA	temp		C
31	B163	LIUSHIZAO	ind1A		B
32	B167	QINGJINZAOSHENG	temp		C
33	B168	ZHUYUAN	temp		C
34	B181	71011	ind1A		B
35	B182	CHIMAO	temp		C
36	B197	TAIZHONGXIANXUAN 2	ind1A		B
37	B199	HONGMISANDAN	temp		C
38	B210	NANXIONGZAOYOUZHAN	ind1A		B
39	B212	CHIKENUO	temp		C
40	B215	HONGQI 5	temp		C
41	B216	HANMADAO4	ind1A		B
42	B218	WUZIDUI	temp		C
43	B221	FANHAOPI	ind1A		B
44	B223	CUNGUNUO	temp		C
45	B224	YOUNIAN	ind1A		B
46	B234	AITUOGU 151	ind1A		B
47	B240	ZHENGDAO 5	temp		C
48	B244	XIANGDAO	ind1A		B
49	B248	ZHUZHEN B	ind1A		B
50	B260	MAMAGU	ind1A		B
51	B264	SANBAILI	ind1A		B
52	CX102	TEK SI CHUT	ind1A		B
53	CX123	YU QIU GU	ind1A		B
54	CX131	ZALE	ind1A		B
55	CX133	ZHENGSHAN97	ind1A		B
56	CX140	NIPPONBARE	temp		C
57	CX145	MINGHUI 63	indx		D
58	CX147	SEBERANG	indx		D
59	CX16	YUAN JING 7	temp		C
60	CX162	TN1	ind1A		D
61	CX18	ZAOXIAN 14	ind1A		B
62	CX213	CHENNONG 89366	temp		C
63	CX231	IR52561-UBN-1-1-2	indx		D
64	CX236	VANDANA	indx		D
65	CX265	MONOLAYA	indx		D
66	CX280	MARAVILHA	admix		D
67	CX314	117	ind1B		D
68	CX317	MR19	temp		C
69	CX328	BAOXUAN 21 B	ind1A		B
70	CX341	HUA 565	indx		D
71	CX344	HEXI 41	temp		C
72	CX350	WUYUGENG 20	temp		C
73	CX384	FENGZA	temp		C
74	CX389	JINYUAN 85	temp		C
75	CX390	YUELIANGGU	indx		D
76	CX391	YJ30	temp		C
77	CX04	93072	indx		D
78	CX49	NAN-29-2	temp		C
79	CX50	AI ZI DAO	ind1B		D
80	CX57	ZHONGCHAO 123	temp		C
81	CX58	GIZA159	temp		C
82	CX61	BHAVANI	ind1A		B
83	IRIS_313-10010	LALKA (LAL DHAN)::IRGC 64946-1	ind2	Fiji	D
84	IRIS_313-10047	EX MARABA GURUKU::IRGC 69582-1	ind1A	Nigeria	B
85	IRIS_313-10083	BETIS::IRGC 74581-1	temp	Spain	C
86	IRIS_313-10089	KALIN::IRGC 77312-1	temp	Bulgaria	C
87	IRIS_313-10097	MAEKJO::IRGC 77666-1	temp	Korea, Republic of	C
88	IRIS_313-10124	GALSAEGSSAL SHAREI::IRGC 82881-1	temp	Korea, Republic of	C
89	IRIS_313-10178	GAO JIAO BAI::IRGC 68047-1	ind1A	China	B
90	IRIS_313-10189	DA NUO (ZHAN)::IRGC 72025-1	ind1A	China	B
91	IRIS_313-10190	DENG DENG QI::IRGC 72036-1	ind1A	China	B
92	IRIS_313-10191	MIN KE ZHAN::IRGC 72230-1	ind1A	China	B
93	IRIS_313-10224	HUA LI ZAO::IRGC 80950-1	ind1A	China	B
94	IRIS_313-10228	HAN NUO::IRGC 82350-1	temp	China	C
95	IRIS_313-10242	H 305-84::IRGC 116988-1	temp	Hungary	C
96	IRIS_313-10257	ALTAMIRA 9::IRGC 116953-1	indx	Nicaragua	D
97	IRIS_313-10258	BULI INIA::IRGC 116961-1	temp	Chile	C
98	IRIS_313-10293	ECIA 24-107-1::IRGC 116978-1	ind1B	Cuba	D
99	IRIS_313-10333	B 6136-3-TB-0-1-5::IRGC 117312-1	ind1B	Indonesia	D
100	IRIS_313-10371	IR 67518-B-11-1-B::IRGC 117380-1	indx	Philippines	D
101	IRIS_313-10374	IR 69502-6-SRN-3-UBN-1-B::IRGC 117290-1	indx	Philippines	D
102	IRIS_313-10449	CI 7061::IRGC 968-1	ind1A	China	B
103	IRIS_313-10450	CHAN KU::IRGC 1069-1	ind1A	China	B
104	IRIS_313-10452	LING TA 150::IRGC 1106-1	ind1A	China	B
105	IRIS_313-10484	PILIT (7480) SELN (CI 12007)::IRGC 3758-1	ind1A	Philippines	B
106	IRIS_313-10502	TON ROO SHUN::IRGC 4572-1	ind1A	China	B
107	IRIS_313-10503	HA GOO::IRGC 4577-1	ind1A	China	B
108	IRIS_313-10510	MAGSIING::IRGC 5211-1	indx	Philippines	D
109	IRIS_313-10560	TA PAI MAUNG::IRGC 7292-1	ind1A	China	B
110	IRIS_313-10617	KARA SHALI::IRGC 9293-1	temp		C
111	IRIS_313-10618	CHINES::IRGC 9316-1	temp		C
112	IRIS_313-10654	KA SAEN::IRGC 11642-1	ind3	Lao People's Democratic Republic	D
113	IRIS_313-10667	ARC 7236::IRGC 12335-1	ind2	India	D
114	IRIS_313-10737	GHAIYA::IRGC 16286-1	aus	Nepal	D
115	IRIS_313-10739	GOGO::IRGC 16418-1	indx	Indonesia	D
116	IRIS_313-10786	KETAN URANG::IRGC 17980-1	ind3	Indonesia	D
117	IRIS_313-10838	SSAL BYEO::IRGC 19867-2	temp	Korea, Republic of	C
118	IRIS_313-10857	ARC 10825::IRGC 21082-1	admix	India	D
119	IRIS_313-10879	ARC 12124::IRGC 21929-1	admix	India	D
120	IRIS_313-10881	ARC 12413::IRGC 22044-1	admix	India	D
121	IRIS_313-10904	KREM KRAHAM::IRGC 22981-2	ind3	Cambodia	D
122	IRIS_313-10916	SRAU SLAP::IRGC 23267-2	temp	Cambodia	C
123	IRIS_313-10948	PARE MAROMBA::IRGC 25074-2	admix	Indonesia	D
124	IRIS_313-10967	IAS 22-8 PALMAR::IRGC 26058-1	temp	Brazil	C
125	IRIS_313-10968	IH PEN SHIM MING::IRGC 26067-1	ind1A	Brazil	B
126	IRIS_313-10982	LUDI GOCHYA::IRGC 26504-2	ind2	Bangladesh	D
127	IRIS_313-11006	PULU RENNI::IRGC 27386-1	ind3	Indonesia	D
128	IRIS_313-11038	AI NAN TSAO 39::IRGC 28461-2	ind1A	China	B
129	IRIS_313-11039	KWANG LU AI 4::IRGC 28480-2	ind1A	China	B
130	IRIS_313-11064	BORO 275::IRGC 29294-2	aus	Bangladesh	D
131	IRIS_313-11070	TUPA::IRGC 29432-1	admix	Bangladesh	D
132	IRIS_313-11110	SAYAM::IRGC 31538-2	ind2	Sri Lanka	D
133	IRIS_313-11111	SAITA::IRGC 31618-1	aus	Bangladesh	D
134	IRIS_313-11126	ANBAW::IRGC 32932-2	indx	Myanmar	D
135	IRIS_313-11143	TANBAUNG::IRGC 33732-2	indx	Myanmar	D
136	IRIS_313-11153	CT 45::IRGC 34027-2	temp	India	C
137	IRIS_313-11181	TAMBA PERAK::IRGC 35534-2	ind3	Indonesia	D
138	IRIS_313-11216	KHAMA 1183::IRGC 37685-2	aus	Bangladesh	D
139	IRIS_313-11219	BLACK 28-564::IRGC 37815-2	ind2	Bangladesh	D
140	IRIS_313-11246	7516-14::IRGC 40090-3	temp	Japan	C
141	IRIS_313-11252	ADR 52::IRGC 40638-2	indx	India	D
142	IRIS_313-11338	LOBANG (WHITE)::IRGC 44548-2	indx	Philippines	D
143	IRIS_313-11360	JALADHI 1::IRGC 45858-2	aro	India	D
144	IRIS_313-11365	LANJALI::IRGC 46236-2	indx	India	D
145	IRIS_313-11367	MAKARANDASAIL::IRGC 46289-2	ind2	India	D
146	IRIS_313-11383	CHIEM NGAN::IRGC 47488-1	indx	Viet Nam	D
147	IRIS_313-11387	SAHM RUANG NAK::IRGC 47818-1	ind3	Thailand	D
148	IRIS_313-11389	LEUANG PRA TAHN::IRGC 48292-2	ind3	Thailand	D
149	IRIS_313-11390	NAH MOI::IRGC 48353-2	ind3	Thailand	D
150	IRIS_313-11415	KAUSHI::IRGC 49789-1	admix	Nigeria	D
151	IRIS_313-11419	MUTHA SAMBA::IRGC 49924-2	indx	India	D
152	IRIS_313-11422	13946 (GUANG QIU 15)::IRGC 50320-1	ind1A	China	B
153	IRIS_313-11428	MARANHAO BRANCO::IRGC 50503-1	trop	Brazil	D
154	IRIS_313-11453	ZINYA KOLAMBA::IRGC 52402-1	ind2	India	D
155	IRIS_313-11493	AR 133::IRGC 53942-1	indx	India	D
156	IRIS_313-11556	TUBMAN::IRGC 58682-1	ind3	Sierra Leone	D
157	IRIS_313-11567	RATO BASMATI::IRGC 59205-1	aro	Nepal	D
158	IRIS_313-11572	BAI MI TIE QIU::IRGC 59414-1	ind1A	China	B
159	IRIS_313-11575	HONG PI NUO::IRGC 59638-1	temp	China	C
160	IRIS_313-11577	LANG QIAN CHE::IRGC 59730-1	ind1A	China	B
161	IRIS_313-11586	36037-1::IRGC 60177-2	temp	China	C
162	IRIS_313-11624	ANADI WHITE::IRGC 61897-1	ind1A	Nepal	B
163	IRIS_313-11651	FEI ZHAO 12::IRGC 62683-1	temp	China	C
164	IRIS_313-11653	MA SHE 8::IRGC 62750-1	temp	China	C
165	IRIS_313-11654	PL 3165::IRGC 62827-1	temp	China	C
166	IRIS_313-11655	SI WAN 14::IRGC 63019-1	temp	China	C
167	IRIS_313-11671	DERAWA::IRGC 64106-1	ind2	Nepal	D
168	IRIS_313-11695	HSIN-T'AO YUAN CHING YU::IRGC 65074-1	ind1A	Taiwan	B
169	IRIS_313-11723	DISSIGBE::IRGC 66916-1	ind2	Guinea	D
170	IRIS_313-11726	GUANG QING 334::IRGC 67132-1	ind1A	China	B
171	IRIS_313-11733	SHUANG BAI AI 2::IRGC 67309-1	ind1A	China	B
172	IRIS_313-11745	AN FU ZHAN::IRGC 67878-1	ind1A	China	B
173	IRIS_313-11796	DU GEN CHUAN::IRGC 70083-1	ind1A	China	B
174	IRIS_313-11800	FAN GENG 6::IRGC 70243-1	temp	China	C
175	IRIS_313-11802	JIE CAO ZHAN::IRGC 70305-1	ind1A	China	B
176	IRIS_313-11803	MAO ZHA NUO::IRGC 70335-1	temp	China	C
177	IRIS_313-11805	XI HONG GU::IRGC 70416-1	ind1A	China	B
178	IRIS_313-11852	BAI MI ZAI 7::IRGC 71940-1	ind1A	China	B
179	IRIS_313-11853	BU ZHI MING::IRGC 71971-1	ind1A	China	B
180	IRIS_313-11854	CHI GU::IRGC 71988-1	ind1A	China	B
181	IRIS_313-11855	DA GUAN YIN ZHAN::IRGC 72006-1	ind1A	China	B
182	IRIS_313-11856	DA HEI GU::IRGC 72009-1	ind1A	China	B
183	IRIS_313-11857	DA LI BAI 63::IRGC 72016-1	ind1A	China	B
184	IRIS_313-11858	DA TIE ZHAN::IRGC 72029-1	ind1A	China	B
185	IRIS_313-11861	HEI YAN ZHAN::IRGC 72090-1	ind1A	China	B
186	IRIS_313-11862	HENG YE ZAO::IRGC 72092-1	ind1A	China	B
187	IRIS_313-11863	HONG DU BAI::IRGC 72098-1	ind1A	China	B
188	IRIS_313-11868	LIU LI YOU::IRGC 72198-1	ind1A	China	B / D
189	IRIS_313-11869	MA WEI ZHAN::IRGC 72220-1	ind1A	China	B
190	IRIS_313-11871	SAN ZHAO QI::IRGC 72289-1	ind1A	China	B
191	IRIS_313-11872	TIE ZHONG::IRGC 72321-1	ind1A	China	B
192	IRIS_313-11875	CHUBU 17::IRGC 72505-1	temp	Japan	C
193	IRIS_313-11876	AI DA::IRGC 72567-1	ind1A	China	B
194	IRIS_313-11877	AN NAN ZAO::IRGC 72576-1	ind1A	China	B
195	IRIS_313-11878	BAI RI XIAN::IRGC 72588-1	ind1A	China	B
196	IRIS_313-11888	KANGRI::IRGC 73104-1	aus	Pakistan	D
197	IRIS_313-11908	DUAN SHEN ZI::IRGC 73962-1	temp	China	C
198	IRIS_313-11909	HONG MI JIU GONG JI::IRGC 74031-1	ind1A	China	B
199	IRIS_313-11911	YUN NAN ZHAN::IRGC 74272-1	ind1A	China	B
200	IRIS_313-11948	HOU LU BAI::IRGC 76582-1	ind1A	China	B
201	IRIS_313-11950	MI GU::IRGC 76687-1	ind1A	China	B
202	IRIS_313-11953	SAN BAO GU::IRGC 76732-1	ind1A	China	B
203	IRIS_313-11954	XIA HONG GU::IRGC 76803-1	ind1A	China	B
204	IRIS_313-11955	YE DA GU::IRGC 76834-1	ind1A	China	B
205	IRIS_313-11966	QI GU::IRGC 77381-1	ind1A	China	B
206	IRIS_313-11971	PARE LAMBAN BINGKA::IRGC 77601-1	trop	Indonesia	D
207	IRIS_313-11975	PA LOSSES 3::IRGC 77810-1	ind3	Sierra Leone	D
208	IRIS_313-11984	BLAU BLA::IRGC 78460-1	temp	Viet Nam	C
209	IRIS_313-11986	LIANG GUANG::IRGC 78551-1	ind1A	China	D
210	IRIS_313-12003	GYEONGSAN 1::IRGC 79404-1	temp	Korea, Republic of	C
211	IRIS_313-12009	PO HE::IRGC 79701-1	ind1A	China	B
212	IRIS_313-12012	ZAO LENG SHUI ZHAN::IRGC 79756-1	ind1A	China	B
213	IRIS_313-12033	GAO JIAO HONG::IRGC 80920-1	ind1A	China	B
214	IRIS_313-12061	YUNLEN 13::IRGC 82402-1	temp	China	C
215	IRIS_313-12065	YERI BUTUKA::IRGC 82591-1	admix	Nigeria	D
216	IRIS_313-12080	KA GIL::IRGC 83029-1	ind3	Philippines	D
217	IRIS_313-12121	CHA LIENG::IRGC 84920-1	ind3	Lao People's Democratic Republic	D
218	IRIS_313-12135	PERUBAK LUEY::IRGC 86436-1	ind1B	Malaysia	D
219	IRIS_313-12180	JHINUWA DHAN::IRGC 88545-1	indx	Nepal	D
220	IRIS_313-12186	BAO DAM::IRGC 89352-1	indx	Lao People's Democratic Republic	D
221	IRIS_313-12236	LAOZAOGU::IRGC 93444-1	ind1A	China	B
222	IRIS_313-12237	WUGU::IRGC 93479-1	ind1A	China	B
223	IRIS_313-12257	DENG PEE::IRGC 94991-1	subtrop	Lao People's Democratic Republic	D
224	IRIS_313-12270	TOAM JUM::IRGC 96077-1	indx	Myanmar	D
225	IRIS_313-12283	VARY 5000 FOTSY::IRGC 97235-1	indx	Madagascar	D
226	IRIS_313-15899	IR 45427-2B-2-2B-1-1::G1	indx		D
227	IRIS_313-15904	JINBUBYEO::G1	temp		C
228	IRIS_313-7646	BETSILAIZINA::GERVEX 8405-C1	admix		D
229	IRIS_313-7688	IR 22::IRGC 11356-C1	ind1B	Philippines	D
230	IRIS_313-7793	TSIPALA B 160::GERVEX 8378-C1	ind2		D
231	IRIS_313-7933	KAKANI 2::IRGC 13373-C1	admix	Nepal	D
232	IRIS_313-8024	RIBE 253::GERVEX 54-C1	temp		C
233	IRIS_313-8026	GIOVANNI MARCHETTI::GERVEX 62-C1	temp		C
234	IRIS_313-8032	PIEMONTE::GERVEX 81-C1	temp		C
235	IRIS_313-8033	LOMELLINO::GERVEX 83-C1	temp		C
236	IRIS_313-8044	GOLFO::GERVEX 118-C1	trop		D
237	IRIS_313-8050	MIARA::GERVEX 129-C1	temp		C
238	IRIS_313-8066	GHIBLI::GERVEX 187-C1	temp		C
239	IRIS_313-8067	MEDUSA::GERVEX 323-C1	ind1B		D
240	IRIS_313-8084	CAPATAZ::GERVEX 521-C1	temp		C
241	IRIS_313-8090	MARENY::GERVEX 535-C1	temp		C
242	IRIS_313-8097	ULLAL::GERVEX 556-C1	temp		C
243	IRIS_313-8099	FLIPPER::GERVEX 597-C1	temp		C
244	IRIS_313-8105	THAIPERLA::GERVEX 696-C1	temp		C
245	IRIS_313-8112	CHIPKA::GERVEX 837-C1	temp		C
246	IRIS_313-8118	IBO 400::GERVEX 943-C1	temp		C
247	IRIS_313-8119	JUBILIENI::GERVEX 992-C1	temp		C
248	IRIS_313-8123	MUGA::GERVEX 1099-C1	temp		C
249	IRIS_313-8126	PLOVDIV 24::GERVEX 1168-C1	temp		C
250	IRIS_313-8127	POLIZESTI 28::GERVEX 1170-C1	temp		C
251	IRIS_313-8129	RODINA::GERVEX 1234-C1	temp		C
252	IRIS_313-8132	RUBI::GERVEX 1247-C1	temp		C
253	IRIS_313-8134	S 102/2::GERVEX 1251-C1	temp		C
254	IRIS_313-8138	SALOIO::GERVEX 1259-C1	temp		C
255	IRIS_313-8142	SETTANTUNO::GERVEX 1279-C1	temp		C
256	IRIS_313-8145	SUPER::GERVEX 1304-C1	temp		C
257	IRIS_313-8147	T 757::GERVEX 1316-C1	temp		C
258	IRIS_313-8151	VALTEJO::GERVEX 1355-C1	temp		C
259	IRIS_313-8200	OPALE::GERVEX 1667-C1	temp		C
260	IRIS_313-8208	LUSITO IRRADIADO 859-85-2::GERVEX 1676-C1	temp		C
261	IRIS_313-8244	POKKALI::IRGC 8948-1	ind2	Sri Lanka	D
262	IRIS_313-8253	KHAO DAWK MALI 105::IRGC 27748-2	ind3	Thailand	D
263	IRIS_313-8380	SAN CHIAO TSWEN::IRGC 1565-1	ind1A	China	B
264	IRIS_313-8387	FU LI HONG::IRGC 70250-1	temp	China	C
265	IRIS_313-8502	M 102::IRGC 76307-1	temp	United States of America	C
266	IRIS_313-8567	SINERBESA::IRGC 38711-1	ind3	Philippines	D
267	IRIS_313-8645	PAI YI PING::IRGC 1368-1	ind1A	China	B
268	IRIS_313-8812	RELLY::IRGC 14623-1	ind3	Indonesia	D
269	IRIS_313-8854	CHAKOL::IRGC 77226-1	ind2	Bangladesh	D
270	IRIS_313-8921	PUTTIGE::IRGC 52588-1	temp	India	C
271	IRIS_313-8982	ARC 18112::IRGC 42274-1	indx	India	D
272	IRIS_313-9111	XIA ZHI BAI::IRGC 53437-1	ind1A	China	B
273	IRIS_313-9120	SONAPATNAI::IRGC 46695-1	admix	India	D
274	IRIS_313-9204	CHI SHENG TAO::IRGC 4606-1	ind1A	China	B
275	IRIS_313-9273	RADEN SAWO 1::IRGC 57578-1	ind3	Indonesia	D
276	IRIS_313-9294	AUS 78-62::IRGC 69456-1	ind2	Gambia	D
277	IRIS_313-9324	CHIH SHEN LI::IRGC 1306-1	ind1A	China	B
278	IRIS_313-9372	WI BIR SHUN::IRGC 4602-1	ind1A	China	B
279	IRIS_313-9379	HWANGJO::IRGC 55547-1	temp	Korea, Republic of	C
280	IRIS_313-9392	ARC 11626::IRGC 21528-1	admix	India	D
281	IRIS_313-9464	SML ACORNI::IRGC 13389-1	admix	Surinam	D
282	IRIS_313-9636	PODI HEENATI::IRGC 36345-1	aus	Sri Lanka	D
283	IRIS_313-9701	TAICHUNG 65::IRGC 79-1	temp	Taiwan	C
284	IRIS_313-9705	TAITUNG WOO LI::IRGC 111-1	ind1A	Taiwan	B
285	IRIS_313-9723	AI ZI HUNG::IRGC 51255-1	ind1A	China	B
286	IRIS_313-9724	AI DA ZHONG::IRGC 59348-1	temp	China	C
287	IRIS_313-9732	MAMORIAKA::IRGC 68672-1	ind2	Madagascar	D
288	IRIS_313-9758	I KUNG PAO::IRGC 114-1	ind1A	Taiwan	B
289	IRIS_313-9759	OEIRAS::IRGC 286-1	temp	Portugal	C
290	IRIS_313-9770	RAZZA 77::IRGC 3130-1	temp	Italy	C
291	IRIS_313-9771	BERGREIS::IRGC 3150-1	temp	Austria	D
292	IRIS_313-9790	JAPONES BALILLA::IRGC 5785-1	temp	Uruguay	C
293	IRIS_313-9811	KOPANCSI KEREK::IRGC 9305-1	temp	Hungary	C
294	IRIS_313-9814	AMARELO::IRGC 9389-1	temp	Hungary	C
295	IRIS_313-9822	CRILLO LA FRIA::IRGC 10793-1	ind1A	Venezuela	B
296	IRIS_313-9937	ROCCA::IRGC 50351-1	temp	Italy	C
297	IRIS_313-9966	CICA 9::IRGC 53079-1	ind1B	Colombia	D
298	IRIS_313-9976	SSANGDUJO::IRGC 55632-1	ind1A	Korea, Republic of	B
299	B231	B231	indx		D
