## Supplemental Table 2 for "Choosing the optimal population for a genome-wide association study: a simulation using whole-genome sequences from rice"

### Sheet: Sheet1
Table S2
The table of the CDR of all QTNs and AUC for each population.
CDR_table	FST_level	Low				Low-Middle				Middle				Middle-High				High
condition	subpopulation	CDR(QTN1)	CDR(QTN2)	CDR(QTN3)	mean of AUC	CDR(QTN1)	CDR(QTN2)	CDR(QTN3)	mean of AUC	CDR(QTN1)	CDR(QTN2)	CDR(QTN3)	mean of AUC	CDR(QTN1)	CDR(QTN2)	CDR(QTN3)	mean of AUC	CDR(QTN1)	CDR(QTN2)	CDR(QTN3)	mean of AUC
All	A. Japonica	0.15	0.03	0.02	0.787196	0.13	0.03	0.03	0.780531	0.07	0.02	0.02	0.77206	0.01	0.05	0	0.764785	0.01	0.03	0.02	0.772705
	B. Indica	0.24	0.03	0.04	0.879395	0.58	0.08	0.07	0.905105	0.38	0.04	0.04	0.897655	0.08	0	0.01	0.878022	0	0.02	0.01	0.831496
	C. Temperate	0.2	0.04	0.01	0.827514	0.14	0.02	0.06	0.813486	0.09	0.03	0.02	0.798369	0.04	0	0.02	0.81477	0.11	0.05	0.08	0.820826
	D. Diverse	0.54	0.05	0.04	0.936176	0.26	0.04	0.05	0.932936	0.2	0.07	0.05	0.950328	0.08	0.06	0.08	0.940794	0.06	0.05	0.02	0.923871
	E. Jap + Ind	0.39	0.08	0.08	0.898608	0.69	0.09	0.09	0.931151	0.49	0.07	0.08	0.924843	0.1	0.04	0.04	0.911169	0.01	0.07	0.05	0.856032
	F. Jap + Temp	0.29	0.09	0.07	0.827619	0.2	0.11	0.15	0.833633	0.1	0.1	0.06	0.806134	0.08	0.1	0.03	0.83478	0.14	0.11	0.11	0.838536
	G. Jap + Div	0.67	0.12	0.12	0.957523	0.38	0.08	0.12	0.955956	0.28	0.1	0.08	0.97177	0.11	0.08	0.06	0.966922	0.05	0.08	0.05	0.941359
Polymorphic in the population	A. Japonica	0.823529	0.0588235	0.0588235	0.882763	0.928571	0.142857	0.0714286	0.873375	0.777778	0	0.111111	0.874067	0.142857	0.285714	0	0.903222	NA	NA	NA	NA
	B. Indica	0.47619	0	0.047619	0.918494	0.666667	0.0804598	0.0689655	0.916546	0.422222	0.0333333	0.0333333	0.904392	0.102564	0	0.0128205	0.893874	NA	NA	NA	NA
	C. Temperate	0.727273	0.0909091	0.0454545	0.884104	0.777778	0.0555556	0	0.901047	0.727273	0	0.0909091	0.907111	0.210526	0	0.0526316	0.905323	0.555556	0.0555556	0.166667	0.886834
	D. Diverse	0.658537	0.0609756	0.0487805	0.946128	0.357143	0.0285714	0.0571429	0.95062	0.212766	0.0638298	0.0531915	0.950751	0.0833333	0.0625	0.0833333	0.947109	0.0631579	0.0421053	0.0105263	0.927643
	E. Jap + Ind	0.8	0.0888889	0.0888889	0.943314	0.69	0.09	0.09	0.931151	0.49	0.07	0.08	0.924843	0.1	0.04	0.04	0.911169	0.01	0.07	0.05	0.856032
	F. Jap + Temp	0.96	0.12	0.12	0.908487	0.909091	0.181818	0.136364	0.904789	0.75	0.0833333	0.166667	0.893999	0.315789	0.210526	0.0526316	0.930732	0.722222	0.222222	0.222222	0.90186
	G. Jap + Div	0.788235	0.117647	0.141176	0.966992	0.461538	0.0897436	0.115385	0.96531	0.285714	0.102041	0.0816327	0.971317	0.11	0.08	0.06	0.966922	0.05	0.08	0.05	0.941359
